# Androgen receptor activity inversely correlates with immune cell infiltration and immunotherapy response across multiple cancer lineages

**DOI:** 10.1101/2024.05.08.593181

**Authors:** Ya-Mei Hu, Faming Zhao, Julie N. Graff, Canping Chen, Xiyue Zhao, George V. Thomas, Hui Wu, Adel Kardosh, Gordon B. Mills, Joshi J. Alumkal, Amy E. Moran, Zheng Xia

## Abstract

There is now increasing recognition of the important role of androgen receptor (AR) in modulating immune function. To gain a comprehensive understanding of the effects of AR activity on cancer immunity, we employed a computational approach to profile AR activity in 33 human tumor types using RNA-Seq datasets from The Cancer Genome Atlas. Our pan-cancer analysis revealed that the genes most negatively correlated with AR activity across cancers are involved in active immune system processes. Importantly, we observed a significant negative correlation between AR activity and IFNγ pathway activity at the pan-cancer level. Indeed, using a matched biopsy dataset from subjects with prostate cancer before and after AR-targeted treatment, we verified that inhibiting AR enriches immune cell abundances and is associated with higher IFNγ pathway activity. Furthermore, by analyzing immunotherapy datasets in multiple cancers, our results demonstrate that low AR activity was significantly associated with a favorable response to immunotherapy. Together, our data provide a comprehensive assessment of the relationship between AR signaling and tumor immunity.
