## Supplementary Table 3 for "Androgen receptor activity inversely correlates with immune cell infiltration and immunotherapy response across multiple cancer lineages"

### Sheet: immune_signatures
Prognostic Immune gene signatures (*Genes highlighted in red overlap with the AR regulon and were removed from the correlation analysis)
Hallmark IFNG	T cell inflamed	ICR20	TLS
STAT1	TIGIT	CD274	CD79B
ISG15	CD27	PDCD1	CD1D
IFIT1	CD8A	CTLA4	CCR6
MX1	PDCD1LG2	FOXP3	LAT
IFIT3	LAG3	IDO1	SKAP1
IFI35	CD274	IFNG	CETP
IRF7	CXCR6	TBX21	EIF1AY
IFIT2	CMKLR1	CD8B	RBP5
OAS2	NKG7	CD8A	PTGDS
TAP1	CCL5	IL12B
EIF2AK2	PSMB10	STAT1
RSAD2	IDO1	IRF1
MX2	CXCL9	CXCL9
IRF1	HLA-DQA1	CXCL10
OAS3	CD276	CCL5
TNFSF10	STAT1	GNLY
IRF9	HLA-DRB1	PRF1
CXCL10	HKA-E	GZMA
IFI44		GZMB
BST2		GZMH
XAF1
SP110
OASL
PSMB8
IFI44L
IFITM3
DDX60
LGALS3BP
GBP4
IRF8
PSMB9
PML
IFIH1
UBE2L6
IFI27
ADAR
LY6E
STAT2
CXCL9
IL10RA
PLA2G4A
TRIM21
USP18
PTGS2
EPSTI1
C1S
DDX58
IL15
NLRC5
NMI
IDO1
PSMB10
CXCL11
ITGB7
SAMHD1
HERC6
CMPK2
SAMD9L
RTP4
PTPN2
PARP14
TNFAIP2
IFITM2
PLSCR1
SOCS1
CASP1
ICAM1
WARS1
PSME1
ISG20
IRF2
TRIM14
FCGR1A
MARCHF1
SOCS3
JAK2
HLA-DMA
PARP12
TNFAIP6
TRIM26
VCAM1
CD274
CIITA
NAMPT
SELP
GPR18
FPR1
HELZ2
PSME2
SERPING1
CCL5
RNF31
SOD2
TRIM25
LAP3
PSMA3
RNF213
PELI1
CFB
CD86
TXNIP
HLA-DQA1
GCH1
PNP
CCL7
PTPN6
SPPL2A
IL4R
PNPT1
DHX58
BTG1
CASP8
IFI30
CCL2
FGL2
CASP7
SECTM1
IL15RA
CD40
TRAFD1
HLA-DRB1
GBP6
LCP2
HLA-G
MT2A
RIPK1
KLRK1
UPP1
PSMB2
TDRD7
HIF1A
EIF4E3
VAMP8
PFKP
CD38
ZBP1
BANK1
TOR1B
RBCK1
PDE4B
MVP
IL7
BPGM
CMTR1
AUTS2
B2M
RIPK2
CD69
MYD88
PSMA2
PIM1
NOD1
CFH
TAPBP
SLC25A28
PTPN1
TNFAIP3
SSPN
NUP93
MTHFD2
CDKN1A
IRF4
NFKB1
BATF2
HLA-B
LATS2
IRF5
SLAMF7
ISOC1
P2RY14
STAT3
NCOA3
HLA-A
IL6
GZMA
IFNAR2
CD74
RAPGEF6
CASP4
FAS
OGFR
ARL4A
SRI
LYSMD2
CSF2RB
ST3GAL5
C1R
CASP3
CMKLR1
NFKBIA
METTL7B
ST8SIA4
XCL1
IL2RB
VAMP5
IL18BP
ZNFX1
ARID5B
APOL6
STAT4
